# A demographic framework for assessing population vulnerability to contrasting perturbation regimes

**DOI:** 10.64898/2026.05.22.727074

**Authors:** Àlex Giménez-Romero, Daniel Oro, Daniel F. Doak, Mª Begoña García, Meritxell Genovart

## Abstract

Environmental change affects demographic rates through perturbations that differ in magnitude, duration, and frequency, yet their consequences for population vulnerability, i.e., potential population reduction, remain only partly understood. Here, we develop a general demographic framework that unifies pulse and press perturbations to better understand how life-history strategy shapes population declines across the fast–slow continuum. Using matrix population models for 12 plant and animal species with diverse generation time and life history strategies, we simulated perturbations acting independently on adult survival, juvenile survival, and fecundity, and measured their demographic consequences over comparable life-history timescales. We then integrated impacts across perturbation regimes to derive a novel comparative vulnerability metric and related this metric to species’ life-history descriptors. Across taxa, perturbations to adult survival consistently produced the strongest demographic impacts, with vulnerability increasing markedly towards slower life histories. Juvenile survival emerged as the main axis of demographic differentiation among species, whereas the effects of perturbations on fecundity were weaker and comparatively homogeneous across the continuum. Generation time strongly predicted vulnerability to survival perturbations, but not to reproductive output. Consistent with previous theoretical and empirical work, our results show that vulnerability is not a fixed species property, but an emergent outcome of the interaction between the perturbed vital rate, the temporal structure of environmental forcing, and the underlying life-history strategy. Importantly, as the vulnerability metric can be compared both across populations under a given perturbation regime and within populations across perturbation types and demographic targets, the framework also provides a basis for stage-specific and regime-specific management.
