## Supplementary material for "A demographic framework for assessing population vulnerability to contrasting perturbation regimes": hibiscus_meyeri_M.csv

0.0	0.358728817221221	0.466881372073631	0.603563851763244	0.7742985552847	0.984804203923139	1.24064624722807	1.54680416412759	1.90720351988087	2.32428448043884	2.79869015211977	3.32914928619812	3.91259574794078	4.54451756761303	5.21947579394516	5.93169571598236	6.67562348057138	7.44636137064414	8.2399347421395	9.05338676921277	9.88473006044235	10.7328006898563	11.5970614990842	12.4773931031321	13.3738988354741	14.2867382119311
0.398618697725714	5.10220814714611e-97	2.35605684712778e-75	1.35632384774502e-61	4.43233451800933e-52	4.14243474124705e-45	8.78291438746067e-40	1.39872573520342e-35	3.50823274164827e-32	2.24588412581065e-29	5.09886597695828e-27	5.17990818809178e-25	2.78931979850099e-23	9.0327973243207e-22	1.93538700829044e-20	2.95135054542996e-19	3.38831219937164e-18	3.05935798207261e-17	2.24857441333098e-16	1.38284060673744e-15	7.27697383797989e-15	3.33793159274888e-14	1.35543608148241e-13	4.93688794580456e-13	1.63107082738595e-12	4.9355963218862e-12
0.0	2.14770449079255e-89	1.86498179858724e-69	8.60865481065407e-57	4.91504075070509e-48	1.27952282881975e-41	1.02146689054016e-36	7.52619450091957e-33	1.01175600675245e-29	3.87127338465963e-27	5.71029577061293e-25	4.02493984736448e-23	1.58531964401872e-21	3.91965450306211e-20	6.64005254923656e-19	8.23659251405015e-18	7.87199455942488e-17	6.03028658461355e-16	3.81978650389587e-15	2.05143576357071e-14	9.53408671404571e-14	3.9001059198809e-13	1.42445447783048e-12	4.70178316493539e-12	1.41721103721802e-11	3.93610794675777e-11
0.0	4.32505294629688e-82	8.3293984119275e-64	3.42341428192473e-52	3.6713899379112e-44	2.80730411143177e-38	8.78734627184893e-34	3.09281045687947e-30	2.28707482580785e-27	5.34550468398202e-25	5.22006925131247e-23	2.59563441086006e-21	7.58932390552991e-20	1.45146639885118e-18	1.96616588568246e-17	2.00309924696081e-16	1.60673404212321e-15	1.05144607495853e-14	5.77379845181891e-14	2.72173827849354e-13	1.12217273262145e-12	4.11027150017963e-12	1.35515736394193e-11	4.06709240607477e-11	1.12185354844127e-10	2.86792449665748e-10
0.0	4.16755283340303e-75	2.09930432001047e-58	8.53115970496646e-48	1.84762241674792e-40	4.37569652091074e-35	5.59246473956694e-31	9.70823889893295e-28	4.05349264550209e-25	5.91614764080813e-23	3.89893400314798e-21	1.39111842221202e-19	3.06513725954621e-18	4.59399851214402e-17	5.03160123649745e-16	4.24937264235979e-15	2.88296159320389e-14	1.62223901830828e-13	7.76610023836801e-13	3.22912855441004e-12	1.18626851330846e-11	3.90579390387217e-11	1.16660505407811e-10	3.19389440741395e-10	8.08667993456732e-10	1.90822824958463e-9
0.0	1.92187903470395e-68	2.9863629351017e-53	1.33248740880713e-43	6.26548527243861e-37	4.84614443476917e-32	2.63350919908648e-28	2.32829229214444e-25	5.63532164175984e-23	5.25263824351499e-21	2.38261258410286e-19	6.20687726274539e-18	1.04630569721211e-16	1.24485766760973e-15	1.11424796764624e-14	7.86997451631013e-14	4.54940498502989e-13	2.21498700806614e-12	9.29424944718778e-12	3.42496530682028e-11	1.12585221669448e-10	3.34496567727807e-10	9.08297358247622e-10	2.27581581520022e-9	5.30514711953252e-9	1.15882359122764e-8
0.0	4.24249113882082e-62	2.39833590998499e-48	1.30472223552435e-39	1.43200563998707e-33	3.81435688622401e-29	9.17787828638955e-26	4.26769658567931e-23	6.14974322868428e-21	3.74590281847541e-19	1.19340741954257e-17	2.31038241210542e-16	3.02482132137367e-15	2.8926002891706e-14	2.13752936496663e-13	1.27320235718043e-12	6.314962305608e-12	2.67616642492325e-11	9.89389602457973e-11	3.24617186169234e-10	9.58798241396124e-10	2.58026359874161e-9	6.39196919045729e-9	1.47048752747393e-8	3.16554216600704e-8	6.41900228190229e-8
0.0	4.48409985363511e-56	1.08764454500477e-43	8.01087466810172e-36	2.20640301935794e-30	2.13411734311757e-26	2.36779764559852e-23	5.98199252085854e-21	5.27387748168649e-19	2.14965604481673e-17	4.91096444326789e-16	7.19180489236635e-15	7.42074708869714e-14	5.7716848478221e-13	3.55494926155531e-12	1.79977471872374e-11	7.71000115644607e-11	2.86023878956495e-10	9.36379143068313e-10	2.74771964988488e-9	7.32201592166847e-9	1.79151307940622e-8	4.06286167086337e-8	8.60965173053944e-8	1.71682237523639e-7	3.24115209368093e-7
0.0	2.26995097339201e-50	2.78612304613916e-39	3.08511741826599e-32	2.292399705998e-27	8.4898697179516e-24	4.52395420905607e-21	6.41780697466488e-19	3.56029737913562e-17	9.95183571375433e-16	1.66499670733432e-14	1.8768599379656e-13	1.54772694879572e-12	9.89960705040233e-12	5.12772756858998e-11	2.22289265695553e-10	8.2766954371971e-10	2.70272399172294e-9	7.87356389901292e-9	2.0755126055251e-8	5.01000696980547e-8	1.11866617147966e-7	2.33059589796685e-7	4.56426207012602e-7	8.45686313194578e-7	1.49078677550895e-6
0.0	5.50546518124527e-45	4.0327178752531e-35	7.45478476194985e-29	1.60654503027128e-24	2.40223321196794e-21	6.40550753566151e-19	5.27795694773774e-17	1.89685545355521e-15	3.72876436970137e-14	4.66545033935145e-13	4.11628276522086e-12	2.74827852863389e-11	1.46048139692347e-10	6.41496727820833e-10	2.39794753286732e-9	7.80746657717244e-9	2.25616351182976e-8	5.87678548754915e-8	1.39772009739591e-7	3.0685568861218e-7	6.27621337558158e-7	1.20545122391623e-6	2.18902613922695e-6	3.7806154915501e-6	6.24176910439863e-6
0.0	6.4000691079218e-40	3.29953869190034e-31	1.13066536444119e-25	7.59706475175852e-22	4.83696857377261e-19	6.72912392270537e-17	3.33528762329222e-15	8.00431855973028e-14	1.13508598483615e-12	1.08385960028973e-11	7.60168883469343e-11	4.15840588917548e-10	1.85345690897977e-9	6.9578314071765e-9	2.25775501072897e-8	6.46575511191626e-8	1.66210330719639e-7	3.88935375169122e-7	8.38245127996134e-7	1.68052020722676e-6	3.16053644913274e-6	5.61643246064009e-6	9.48947650109394e-6	1.53262728070648e-5	2.37718302892011e-5
0.0	3.56779002980786e-35	1.52676209264326e-27	1.07685880279576e-22	2.42514619916055e-19	6.9364099877673e-17	5.25570453568722e-15	1.62555594536284e-13	2.68756806981001e-12	2.81892431511873e-11	2.09329692741148e-10	1.18358583205024e-9	5.36286050909855e-9	2.02256364974593e-8	6.53755180880605e-8	1.85340178146084e-7	4.69519739799399e-7	1.07919061256542e-6	2.27935527615259e-6	4.47117638875e-6	8.21944195088401e-6	1.42693909824159e-5	2.35482992300511e-5	3.71491660058638e-5	5.62961804456503e-5	8.22939086260159e-5
0.0	9.54315191698967e-31	3.99756420159127e-24	6.44363884833918e-20	5.22918178422718e-17	7.09532069736691e-15	3.06273175957184e-13	6.14284448867324e-12	7.21868478924169e-11	5.73287286540734e-10	3.36727255474016e-9	1.55441728905782e-8	5.89238797936208e-8	1.89607547946198e-7	5.31468061821102e-7	1.32461077523736e-6	2.98497126260182e-6	6.16610702755274e-6	1.18109937446212e-5	2.11815309091358e-5	3.58564466216942e-5	5.76932830366218e-5	8.87556827319258e-5	0.000131212020775166	0.000187214767807203	0.000258771575125063
0.0	1.22566303803481e-26	5.92673274735122e-21	2.42391718384768e-17	7.62403331454332e-15	5.19249293478906e-13	1.33924259891235e-11	1.81206490924296e-10	1.55926815274462e-9	9.57413039562959e-9	4.51491147406156e-8	1.72123204708976e-7	5.50998689211591e-7	1.52476091691123e-6	3.7316863282115e-6	8.22663222882271e-6	1.65829483634922e-5	3.09465979655595e-5	5.40223807387685e-5	8.89855918873611e-5	0.000139326250814482	0.000208643579585038	0.000300414092557825	0.00041775759157835	0.000563222672396265	0.000738608486587934
0.0	7.56512578021392e-23	4.97941079552877e-18	5.73680367277048e-15	7.53188846313981e-13	2.73357007420243e-11	4.43045908639379e-10	4.20365766628377e-9	2.71995273797815e-8	1.31469181615671e-7	5.04412612327237e-7	1.60502072604875e-6	4.37731737467981e-6	1.04960448683862e-5	2.2579349549182e-5	4.42975071916035e-5	8.0329313230232e-5	0.000136156112853189	0.000217720418436261	0.000331000108988556	0.000481557207712106	0.000674115119869418	0.000912205313653574	0.00119790880651189	0.0015317030646143	0.00191241297844175
0.0	2.24645026632671e-19	2.37302100894173e-15	8.55401281861266e-13	5.06460239088439e-11	1.04484946077528e-9	1.12019504796129e-8	7.71803300874135e-8	3.83984375447676e-7	1.48397373268624e-6	4.68882652476237e-6	1.25767120891276e-5	2.94673547865886e-5	6.16748161501011e-5	0.000117401971387362	0.000206256819510931	0.000338480988656584	0.000524040550011453	0.00077173307023335	0.00108843109269987	0.00147853392248585	0.00194365362279474	0.00248252606749479	0.00309111580660687	0.00376287279601262	0.00448909671550928
0.0	3.21365944131622e-16	6.42261388910588e-13	8.05922126909768e-11	2.33933284636387e-9	2.93887373169727e-8	2.18623076573525e-7	1.12562456733883e-6	4.38665194258846e-6	1.3745819100308e-5	3.61708446160164e-5	8.25471972001883e-5	0.000167501893768416	0.000308263920881353	0.000522847096653364	0.000828020946983724	0.00123749697240787	0.00176060165262072	0.00240153637697265	0.00315919489010909	0.0040274350108545	0.0049956743884191	0.00604968382067315	0.00717247144297118	0.00834517642444697	0.00954791545783532
0.0	2.21851612605144e-13	9.8902299355521e-11	4.83294476953109e-9	7.54481301082819e-8	6.17698144491421e-7	3.31447544810555e-6	1.30434152586998e-5	4.047074619555e-5	0.000104153661654767	0.000230624268181594	0.000451782971388295	0.000800392239047663	0.00130523121970437	0.00198724071698649	0.00285729454470128	0.00391560596893977	0.00515242072667929	0.0065495375480435	0.00808223608314539	0.00972129346576264	0.011434880248283	0.0131902186434181	0.0149549534295444	0.0166982300393016	0.0183915001429539
0.0	7.40660223445605e-11	8.70222696256699e-9	1.87637852155736e-7	1.7388285529859e-6	9.81373778885477e-6	3.90708545277979e-5	0.000119790168731083	0.000300348724834183	0.000642198903262505	0.00120821643455638	0.0020498794808432	0.00319829519723534	0.00466081645183698	0.00642237019724243	0.00844963791398169	0.0106963571799789	0.0131085541250637	0.0156290603649141	0.01820106661167	0.0207707070004792	0.0232887902502901	0.0257118388908191	0.0280025996604963	0.0301301692746037	0.0320698534412972
0.0	1.19935426136353e-8	4.43276651590146e-7	4.87043975694694e-6	2.92588947223829e-5	0.000118151051674037	0.00035695525728603	0.00086767300741691	0.00178079001755446	0.00319680191682438	0.00516083007685949	0.00765855275583572	0.0106272460959643	0.0139726405958413	0.0175851779887959	0.0213527757548862	0.0251695230854986	0.0289408362933367	0.0325859458232017	0.036038560445254	0.0392463909490569	0.0421700310343064	0.0447815334928612	0.0470628974572983	0.0490045952642049	0.0506042084528516
0.0	9.48106866919112e-7	1.35643473985214e-5	8.80027685012382e-5	0.000361845980031593	0.00107294387451123	0.00251230033649316	0.00491145834863644	0.00834279708361584	0.0127116782075322	0.0178120349628036	0.0233915866803157	0.0292000408518642	0.0350163768395723	0.0406601808542252	0.0459931598419569	0.0509155429025803	0.0553603721453553	0.0592873767258256	0.0626772763868894	0.0655268637783744	0.0678449462858759	0.0696490963736175	0.0709631046376566	0.0718150156066678	0.0722356319728955
0.0	3.76122091482074e-5	0.000267775983991336	0.00112807729153573	0.00326299244333056	0.00729647292298681	0.0134511331502823	0.0213795933546362	0.0304197578421678	0.0398849409574166	0.0492131336967829	0.0580045182195759	0.066005693109013	0.0730773135263459	0.0791618093241245	0.0842568757115752	0.0883955927295343	0.091632283429304	0.0940328165907773	0.0956681585458523	0.0966102186957439	0.096929275431354	0.0966924695963034	0.0959630051321326	0.0947998076005351	0.0932574701549261
0.0	0.000830054467048159	0.00361135547608233	0.0100912647622323	0.0212890380164833	0.0365069483536756	0.0534354214185878	0.0699733410027257	0.0848637922133334	0.0975526458728825	0.107918687653945	0.116069182268546	0.122214784062726	0.126600251952495	0.129468851399985	0.131045732685219	0.131531530820828	0.131101230368485	0.129905568646044	0.128073513303181	0.125715051189385	0.122923909295044	0.119780035679292	0.116351777695204	0.112697750554493	0.108868415839028
0.0	0.012044295804646	0.0320910694487594	0.0626445478269057	0.0980076353418481	0.128804873715341	0.152000844927949	0.168031019049523	0.178256786325542	0.184040697762768	0.186505739797721	0.186517908169765	0.184728177180731	0.181621597905418	0.177559156263668	0.172810150652277	0.16757629971059	0.162009427790432	0.156224385574559	0.150308500769985	0.144328517204234	0.138335715328282	0.132369710827779	0.126461286792339	0.120634514447198	0.114908346289064
0.0	0.109454365066847	0.188379350085069	0.260861345935959	0.293135202641287	0.301831977126944	0.29875841244024	0.289931041688388	0.278389107989775	0.265707664744099	0.25272046158217	0.239871778079611	0.227394607314768	0.215404554360439	0.203951071743109	0.193046234046041	0.182681270160994	0.172836220803845	0.163485636918392	0.154601949809383	0.146157448671313	0.138125414169167	0.130480735801354	0.123200211859033	0.116262654126066	0.109648873123099
0.0	0.81919399771426	0.712739923916081	0.597512111379806	0.511135822846953	0.446122343899286	0.395375098008599	0.354481670426836	0.320676929115843	0.292154074786322	0.267683018128172	0.246395989675588	0.227662128319257	0.211010991598342	0.196084097254622	0.182603177481779	0.170348762397505	0.15914535463002	0.148850930192455	0.139349350928807	0.130544780385316	0.122357505717114	0.114720763939671	0.107578297039889	0.100882443629703	0.0945926307276458
