## Supplementary material for "A demographic framework for assessing population vulnerability to contrasting perturbation regimes": quercus_rugosa_M.csv

0.0	0.0	0.0	0.0	0.21	0.32	0.295
0.613	0.879	0.08	0.0	0.0	0.0	0.0
0.0	0.061	0.784	0.097	0.0	0.0	0.0
0.0	0.0	0.094	0.808	0.0	0.0	0.0
0.0	0.0	0.0	0.052	0.951	0.0	0.0
0.0	0.0	0.0	0.0	0.0306	0.9491	0.0
0.0	0.0	0.0	0.0	0.0	0.0447	0.985
